# Reduction of forebrain interneurons alters cellular organization and cortical neurogenesis in a mouse model of X-linked intellectual disability

**DOI:** 10.64898/2026.09.08.749487

**Authors:** Jianing Li, Vedant Garg, Ane Martiartu, Anthony Tanzillo, Yajun Zhang, Timothy J. Petros

## Abstract

Arx is an X-linked transcription factor that is expressed in inhibitory neurons within the ganglionic eminences during embryogenesis. In humans, *ARX* variants are one of the leading causes of X-linked intellectual disabilities (XLID) and related syndromes. While most often studied in males, recent evidence indicates that >50% of heterozygous female carriers of *ARX* variants also display mild to severe phenotypes. The mechanisms by which *Arx* mutations lead to a wide range of disease pathologies remains poorly understood. Here we removed Arx in the medial ganglionic eminence (MGE) to generate conditional knockout male and heterozygous female mice. MGE-derived interneurons were reduced in a gene dosage, subtype and brain region dependent manner in Arx mutant mice. Knockout male mice displayed severe phenotypes with infantile spasms and epilepsy, while Het female mice displayed moderate anxiety and locomotor defect mimicking patient symptoms. Single cell sequencing and spatial transcriptomics revealed striking cell autonomous and non-cell autonomous changes throughout development. Notably, loss of MGE-derived interneurons alters dorsal cortical neurogenesis and cell-cell communication resulting cortical malformations. This study reveals mechanistic insights into genetic and cellular changes that occur when Arx is removed from MGE-derived interneurons that advances our understanding of Arx-related neurodevelopmental disorders.
