## Supplementary Table 1 for "Reduction of forebrain interneurons alters cellular organization and cortical neurogenesis in a mouse model of X-linked intellectual disability"

### Sheet: Multiome-seq
Sample	Number of cells_Joint_Post-QC	Number of cells_Joint	GEX Median UMI counts per cell	GEX Median genes per cell	ATAC Median high-quality fragments per cell
E13.5 WT MGE male	4036	6017	4611	2132	12855
E13.5 cKO MGE male	4066	6164	5064	2246	14748
E13.5 WT MGE female	5445	7634	4082	1980	18118
E13.5 Het MGE female	5211	7860	4248	2011	16218
P70 WT CTX female	5089	5703	8780	3257	24715
P70 Het1 CTX female	5772	6529	8817	3291	24439
P70 Het2 CTX female	5353	6060	6678	2779	22248
# number of cells_Joint, GEX Median UMI counts per cell, GEX Median genes per cell and ATAC Median high-quality fragments per cell were output from cellranger-arc-2.0.

### Sheet: Spatial transcriptomics
	Key metrics of 8 mm resolution				Cell segmentation metrics
Sample	Number of 8 µm binned squares under tissue	Mean reads per 8 µm bin	Mean UMIs per 8 µm bin	Total genes detected	Number of Cells	Mean Reads per Cell	Median Genes per Cell
E13.5 WT male	131555	3763.8	728.4	19026	130182	3246	583
E13.5 cKO male	128421	4299.9	851	19020	120863	3801.7	682
E13.5 WT female	115850	4051.8	225.2	19010	117740	3288.3	167
E13.5 Het female	110650	3915.6	281.6	19004	106154	3458.6	242
E15.5 WT male	212301	2542.3	1227	19033	212301	2542.3	1001
E15.5 cKO male	146509	2255.5	1133	19024	146509	2255.5	933
E15.5 WT female	193283	2158	1070	19020	193283	2158	890
E15.5 Het female	183396	1890.4	783	19019	183396	1890.4	677
P16 WT male	468161	989.3	206.1	18675	113302	2937.4	447
P16 cKO male	335376	1764.2	331.4	18846	92492	5053.3	713
P21 WT male	506569	901.3	626.2	18920	126375	2877.7	1264
P21 cKO male	390892	1140.5	629.9	18547	84047	3956.1	1363
P42 WT male	461528	2101.3	227.9	18706	99023	7211.6	593
P42 cKO male	389518	2810.6	196.5	18705	70530	11056.3	563
P21 WT female 1	421719	1448.9	929.4	18924	89518	5140.2	1923
P21 WT female 2	476409	1116.5	730.1	18902	106955	3869.7	1497
P21 Het female 1	496646	1152.8	691.6	18547	117974	3898.9	1444
P21 Het female2	455094	1173.2	756.3	18886	105250	4141.5	1549
P120 WT female 1	364009	1316.7	511.6	18951	Cell segmentation not performed
P120 WT female 2	477967	1016.2	538.6	18792	17476	11699.6	3320
P120 Het female 1	368945	1344.7	548.5	18946	Cell segmentation not performed
P120 Het female 2	435202	1074.3	568.3	18646	69395	4357.7	1472
# output from spaceranger-4
Pipeline Version: spaceranger-4.0.1 or 4.1.0
Probe Set Name: Visium Mouse Transcriptome Probe Set v2.0
